# Large seed size accompanying *GmSDP1* suppression is linked to cellular remodeling and phytohormone regulation

**DOI:** 10.64898/2026.11.08.765164

**Authors:** Thiya Mukherjee, Sophia Crowley, Maneesh Lingwan, Kevin L. Chu, Katherine M. Murphy, Katia Gutierrez, Anastasiya Klebanovych, Russell Williams, Anuradha Dhingra, Kirk J. Czymmek, Ben Mansfeld, Timothy P. Durrett, Doug K Allen

**Affiliations:** Donald Danforth Plant Science Center, St. Louis, MO 63132; Department of Natural Sciences, Texas A&M University-San Antonio, San Antonio, TX 78224; Department of Biology, Washington University in Saint Louis, St. Louis, MO 63130; Department of Biochemistry and Molecular Biophysics, Kansas State University, Manhattan, KS 66506; Bayer Crop Science, Chesterfield, MO 63017; Ann &Robert H. Lurie Children’s Hospital of Chicago, Chicago, IL 60611

## Abstract

Soybean (*Glycine max*) seeds contain approximately 20% oil and 40% protein and are important for food, feed, and biofuel. Improving soybean productivity and seed quality requires optimizing carbon partitioning during seed development. Previously, seed-specific suppression of the lipase-encoding gene *Sugar-Dependent 1* (*SDP1*) increased seed oil content by approximately 5% while slightly reducing raffinose family oligosaccharides without compromising protein content. Seed-specific *SDP1* suppression also increased seed size by 18–25% without affecting seed number, resulting in greater seed biomass per plant. To determine the developmental basis of the increased seed size, we investigated the cellular and molecular mechanisms underlying this phenotype. Microscopy and biochemical analyses showed that larger seeds were associated with increased seed cell size and enhanced lignocellulosic cell wall accumulation. Temporal biochemical and transcriptomic analyses further revealed coordinated changes in hormone homeostasis, including altered levels of abscisic acid, 12-oxo-phytodienoic acid, and jasmonoyl-isoleucine, together with differential expression of F-box and RING/U-box family genes. The results indicate that the enhanced seed size resulting from *SDP1* suppression is associated with coordinated changes in cellular development, cell wall accumulation, hormone homeostasis, and regulation of gene expression during seed development. Developmental and metabolic changes associated with the increased seed size phenotype support SDP1 manipulation as a potential strategy for improving soybean seed yield and quality.
