## Supplemental Dataset 2 for "Large seed size accompanying *GmSDP1* suppression is linked to cellular remodeling and phytohormone regulation"

### Sheet: Hormone absolute quantification
Hormone Absolute quantification (ng/g sample)
Stage of development	Genotype	tZ	cZ	DHZ	tZR	Total cytokinins		Genotype	IAA	IAA-ASP	Total auxins		Genotype	ABA		Genotype	OPDA		Genotype	JA		Genotype	JA-ILE		Genotype	SA
R6	WT (A)1	0.294133	0.0857883	0.126171	0.165049	0.671141		WT (A)1	7.60272	26.1632	33.7659		WT (A)1	12307.9		WT (A)1	39.9584		WT (A)1	ND		WT (A)1	0.395114		WT (A)1	19.9062
	WT(A)2	0.321021	0.0841109	0.165065	0.190634	0.76083		WT(A)2	8.96545	17.6946	26.6601		WT(A)2	9069.75		WT(A)2	26.9813		WT(A)2	ND		WT(A)2	0.407359		WT(A)2	31.8657
	WT (B)1	0.226638	0.0520134	0.0936966	0.214616	0.586964		WT (B)1	9.92349	18.6052	28.5287		WT (B)1	8987.77		WT (B)1	27.4362		WT (B)1	ND		WT (B)1	0.369537		WT (B)1	26.6171
	WT(B)2	0.188403	0.0373639	0.0731301	0.125735	0.424631		WT(B)2	10.3493	13.6692	24.0186		WT(B)2	6771.89					WT(B)2	ND		WT(B)2	0.15643		WT(B)2	49.7584
																A (3A1)	30.6302
	A (3A1)	0.200762	0.0486242	0.104317	0.128899	0.482602		A (3A1)	9.64099	19.2598	28.9008		A (3A1)	7830.62		A (3A2)	18.0141		A (3A1)	ND		A (3A1)	0.21713		A (3A1)	48.61
	A (3A2)	0.14818	0.0648877	0.130713	0.168882	0.512663		A (3A2)	7.46894	12.6937	20.1626		A (3A2)	9686.83		A (3B2)	12.4368		A (3A2)	ND		A (3A2)	0.202896		A (3A2)	32.5384
	A (3B2)	0.18426	0.0804895	0.140566	0.145919	0.551235		A (3B2)	8.11876	15.5835	23.7023		A (3B2)	4742.43		A (3B1)	19.2867		A (3B2)	ND		A (3B2)	0.195873		A (3B2)	27.9731
	A (3B1)	0.370093	0.0794801	0.142468	0.143301	0.735342		A (3B1)	14.6219	22.6757	37.2976		A (3B1)	6177.07					A (3B1)	ND		A (3B1)	0.115091		A (3B1)	36.9361
	B (2A1)	0.222949	0.104389	0.180334	0.177569	0.685242		B (2A1)	9.17288	15.0588	24.2317		B (2A1)	4096.62		B (2A1)	29.6823		B (2A1)	ND		B (2A1)	0.186372		B (2A1)	31.9823
	B (2A2)	0.189515	0.053375	0.120621	0.113589	0.4771		B (2A2)	6.47249	15.0714	21.5439		B (2A2)	2737		B (2A2)	16.2106		B (2A2)	ND		B (2A2)	0.144928		B (2B1)	19.0652
	B (2B1)	0.178281	0.0990094	0.0854206	0.147961	0.510672		B (2B1)	7.94404	15.2676	23.2117		B (2B1)	2299.17		B (2B1)	34.7168		B (2B1)	ND		B (2B1)	0.216075		B (2B2)	62.3631
	B (2B2)	0.172022	0.0888777	0.081744	0.109449	0.452092		B (2B2)	8.08876	24.853	32.9418		B (2B2)	5746.48		B (2B2)	24.4896		B (2B2)	ND		B (2B2)	0.0563023
	C (3A1)	0.140184	0.0878901	0.0968962	0.130947	0.455917		C (3A1)	5.61501	17.0254	22.6404		C (3A1)	6518.91		C (3A1)	32.9232		C (3A1)	ND		C (3A1)	0.0817908		C (3A1)	29.7922
	C (3A2)	0.197601	0.058533	0.0847129	0.0994109	0.440257		C (3A2)	7.0076	24.7438	31.7514		C (3A2)	3840.42		C (3A2)	21.254		C (3A2)	ND		C (3A2)	0.080712		C (3A2)	69.6087
	C (3B1)	0.140114	0.0692582	0.112215	0.120552	0.442139		C (3B2)	10.2361	33.8764	44.1125		C (3B1)	5156.17		C (3B1)	15.4893		C (3B1)	ND		C (3B1)	0.0639832		C (3B1)	26.9818
	C (3B2)	0.137891	0.0576892	0.11211	0.103269	0.410959							C (3B2)	4355.48		C (3B2)	18.136		C (3B2)	ND		C (3B2)	0.0809679		C (3B2)	21.0671
R7	Genotype	tZ	cZ	DHZ	tZR	Total cytokinins		Genotype	IAA	IAA-ASP	Total auxins		Genotype	ABA		Genotype	OPDA		Genotype	JA		Genotype	JA-ILE		Genotype	SA
	WT (A)2			0.349921		0.349921		WT (A)1	7.40004	ND	7.40004		WT (A)1	178.89		WT (A)1	9.04556		WT (A)1	ND		WT (A)1	0.645376		WT (A)1	24.6548
	WT (B)1	0.165155	0.168102	0.226887	0.0488058	0.60895		WT(A)2	12.4378	1.96615	14.404		WT(A)2	469.408		WT(A)2	8.15714		WT(A)2	ND		WT(A)2	0.476474		WT(A)2	47.1642
	WT (B)2	0.133404	0.123895	0.160013	0.0427494	0.460061		WT (B)1	22.089	1.38659	23.4756		WT (B)1	881.656		WT (B)1	13.4218		WT (B)1	ND		WT (B)1	0.45837		WT (B)1	31.4246
								WT(B)2	8.02002	1.01328	9.0333		WT(B)2	166.73					WT(B)2	ND		WT(B)2	0.460808		WT(B)2	26.5781
																A (3A1)
	A (3A1)	0.104696	0.105571	0.0961736	0.033238	0.339679		A (3A1)	18.183	1.63717	19.8201		A (3A1)	561.858		A (3A2)	1.5517		A (3A1)	ND		A (3A1)	0.473002		A (3A2)	19.3075
	A (3A2)	0.0947163	0.0617336	0.0973664	0.0220298	0.275846		A (3A2)	19.0875	2.60274	21.6902		A (3A2)	608.867		A (3B2)	2.48237		A (3A2)	ND		A (3A2)	0.483877		A (3B2)	19.3713
	A (3B2)	0.0553494	0.0595096	0.0968614	0.022813	0.234533		A (3B2)	8.48639	0.969691	9.45608		A (3B2)	278.132		A (3B1)	2.61955		A (3B2)	ND		A (3B2)	0.4666		A (3B1)	15.8292
	A (3B1)	0.050711	0.0499081	0.0818358	0.0237647	0.20622		A (3B1)	16.2683	1.73324	18.0016		A (3B1)	667.201			2.07475		A (3B1)	ND		A (3B1)	0.49636
	B (2A1)	0.070463	0.0494531	0.19161	0.0308936	0.34242		B (2A1)	8.41513	1.03602	9.45116		B (2A1)	144.744		B (2A1)	7.71693		B (2A1)	ND		B (2A1)	0.488539		B (2A1)	25.3831
	B(2A2)	0.0307339	0.0248751	0.0702127	0.0286742	0.154496		B (2A2)	5.42373	0.73163	6.15536		B (2A2)	304.825		B (2A2)	3.27123		B (2A2)	ND		B (2A2)	0.528803		B (2A2)	30.762
	B (2B1)	0.046711	0.0655184	0.241271	0.0198039	0.373305		B (2B1)	7.60114	1.0413	8.64244		B (2B1)	119.446		B (2B1)	3.83566		B (2B1)	ND		B (2B1)	0.462377		B (2B1)	30.0746
	B (2B2)	0.0274989	0.0463198	0.228707	0.0247147	0.32724		B (2B2)	16.915	1.47301	18.388		B (2B2)	488.708		B (2B2)	5.25343		B (2B2)	ND		B (2B2)	0.625499		B (2B2)	18.2325
	C (3A1)	0.064791	0.0284451	0.250401	0.016678	0.360315		C (3A1)	10.0779	0.837881	10.9158		C (3A1)	434.823		C (3A1)	2.99693		C (3A1)	ND		C (3A1)	0.44846		C (3A1)	18.7406
	C (3A2)	0.0167919	0.0400783	0.0798376	0.0152241	0.151932		C (3A2)	12.3903	0.881576	13.2719		C (3A2)	177.484		C (3A2)	4.59614		C (3A2)	ND		C (3A2)	0.434139		C (3B1)	19.1358
	C (3B1)	0.0370204	0.0164628	0.214266	0.0206282	0.288377		C (3B1)	26.8706	1.54929	28.4199		C (3B1)	591.562		C (3B1)	2.63738		C (3B1)	ND		C (3B1)	0.442758		C (3B2)	20.8861
	C (3B2)	0.0853776	0.019663	0.346065	0.0207038	0.47181		C (3B2)	30.4476	1.71314	32.1607		C (3B2)	616.906		C (3B2)	2.61012		C (3B2)	ND		C (3B2)	0.498229
